# Maternal Obesity Reprograms Differentiation Trajectories of Fetal Hematopoietic Stem and Progenitor Cells Through Altered Inflammatory Signaling

**DOI:** 10.64898/2026.01.29.702548

**Authors:** Brianna M. Doratt, Hami Hemati, Sheridan B. Wagner, Madison B. Blanton, Uriel Avila, Oleg Varlamov, Ilhem Messaoudi

## Abstract

**Background:** Maternal obesity is a global health challenge with profound consequences for offspring health. While its impact on metabolic programming has been widely studied, far less is known about how maternal obesity shapes the fetal immune system. The fetal bone marrow (FBM) is the central site of hematopoietic stem and progenitor cell (HSPC) development, and disruptions in this niche can have lifelong effects on immunity, infection susceptibility, and inflammatory disease risk. In this study, we examined FBM hematopoiesis in a nonhuman primate model of spontaneous maternal obesity.

**Methods:** Using spectral flow cytometry, single-cell RNA sequencing, and functional differentiation assays, we mapped progenitor composition, lineage trajectories, and immune function in offspring exposed to maternal obesity compared with lean controls. These complementary approaches allowed us to capture cellular frequencies and transcriptional programs, while trajectory and signaling analyses provided insight into how progenitor maturation and intercellular communication are disrupted by maternal obesity.

**Results:** Our findings reveal that maternal obesity decreases CD34+ HSPCs and common lymphoid progenitor populations, while expanding megakaryocyte-erythroid and granulocyte-monocyte progenitors. Pseudotime analysis demonstrated altered maturation, with cells accumulating at early differentiation states. Transcriptional profiling uncovered a strong inflammatory bias, with myeloid progenitors upregulating alarmins, interferon-stimulated genes, and proinflammatory mediators. Functionally, monocytes derived from obese FBM showed impaired migratory and colony-stimulating capacity, coupled with exaggerated TNFα responses to LPS stimulation.

**Conclusion:** Together, these results demonstrate that maternal obesity, even in the absence of obesogenic diet, disrupts fetal bone marrow hematopoiesis by altered HSPC maturation, reprogramming lineage trajectories, and inducing inflammatory bias.
