## Supplementary material for "Maternal Obesity Reprograms Differentiation Trajectories of Fetal Hematopoietic Stem and Progenitor Cells Through Altered Inflammatory Signaling": SuppTable2

### Sheet: Lineage 1 - EryP
	waldStat_Lineage 1 - EryP	df_Lineage 1 - EryP	pvalue_Lineage 1 - EryP	padj_Lineage 1 - EryP
AAK1	32.7197	12	0.00107043	0.00613794
ACTG1	41.4128	13	8.16492e-05	0.000545427
ADORA2B	969.891	7	0	0
AFF2	42.6663	12	2.57138e-05	0.000184174
AIF1	342.843	13	0	0
AKAP10	33.0262	12	0.000958934	0.00556294
AKR1C1	117.238	11	0	0
ALCAM	30.9034	13	0.00348303	0.0182813
ANGPT2	72.039	13	3.37475e-10	3.59973e-09
ANP32E	125.943	13	0	0
ANXA1	156.573	13	0	0
ANXA2	30.2993	13	0.00426357	0.0222603
ANXA4	323.439	13	0	0
AP4E1	52.696	11	2.03873e-07	1.68535e-06
APOBEC3B	43.464	5	2.97533e-08	2.60046e-07
APOD	34.4304	13	0.00103498	0.00595186
AQP3	29.1528	13	0.00622685	0.0308081
ARHGAP18	34.8625	13	0.000888842	0.00518666
ARHGAP6	67.0103	13	2.83699e-09	2.77547e-08
ARID5B	28.0984	13	0.00876803	0.0421205
ARL15	65.7626	13	4.79066e-09	4.52604e-08
ATP5IF1	86.6514	13	6.08291e-13	7.73622e-12
ATP5MC3	137.467	13	0	0
ATP6	122.38	13	0	0
ATP8B4	37.1664	13	0.000390138	0.00239639
ATXN1	31.355	13	0.00299095	0.0159947
AUTS2	32.647	13	0.00192461	0.0106067
BCAT1	228.868	13	0	0
BLVRB	239.417	13	0	0
BMT2	1295.82	13	0	0
BNIP3	116.427	13	0	0
BRCA1	29.9489	13	0.00479016	0.0246209
BSDC1	228.845	12	0	0
BST2	132.676	13	0	0
BTG1	58.0959	13	1.14766e-07	9.68915e-07
BUB1	34.6134	11	0.000286917	0.0018014
C18H18orf32	10144.9	13	0	0
C2CD6	17.2064	4	0.00176238	0.00976693
CA2	158.63	12	0	0
CA8	31.3703	11	0.000961808	0.00556334
CALR	832.997	13	0	0
CAPG	48.5029	13	5.37378e-06	4.11644e-05
CASP1	28.8018	13	0.00698301	0.0341239
CASP3	67.9239	13	1.9309e-09	1.92508e-08
CBR1	64.6843	13	7.52311e-09	7.00744e-08
CCDC178	23.7214	9	0.00476426	0.0245514
CCNA2	59.7459	12	2.51126e-08	2.21437e-07
CCNB1	33.7626	13	0.00130759	0.0073284
CD36	70.009	6	4.07119e-13	5.24496e-12
CD44	125.487	13	0	0
CD52	66.2405	13	3.9204e-09	3.75753e-08
CD7	57.3257	13	1.57186e-07	1.30484e-06
CD74	92.5658	13	4.50751e-14	5.96193e-13
CD9	114.883	13	0	0
CDC20	49.5916	13	3.50288e-06	2.73611e-05
CDH10	32.5591	11	0.000620014	0.00368561
CDK1	42.5611	12	2.67878e-05	0.000191176
CDK4	80.8163	13	7.74514e-12	8.93393e-11
CDK6	29.4827	13	0.00558765	0.0283225
CDKN3	66.1694	12	1.65601e-09	1.66778e-08
CENPF	49.8347	13	3.18257e-06	2.52569e-05
CENPM	61.658	13	2.64938e-08	2.32582e-07
CENPO	69.2358	13	1.10945e-09	1.14049e-08
CENPU	72.3449	12	1.16343e-10	1.29677e-09
CHCHD2	791.686	13	0	0
CKS1B	195.247	13	0	0
CKS2	377.809	13	0	0
CLEC12A	29.2218	10	0.00114705	0.00651983
CLSPN	41.4002	11	2.05623e-05	0.000149435
CLU	35.7708	13	0.00064393	0.00380225
CMA1	124.537	13	0	0
CMSS1	37.7248	13	0.000318651	0.00197564
CNTNAP2	48.576	13	5.22193e-06	4.01562e-05
COX1	125.865	13	0	0
COX2	146.142	13	0	0
COX3	128.964	13	0	0
CPA3	33.9202	13	0.0012376	0.00697558
CPED1	94.6258	13	1.80966e-14	2.47612e-13
CPVL	36.7505	13	0.000453303	0.00275032
CR1L	76.9187	13	4.17416e-11	4.73231e-10
CRIP1	27.8158	13	0.00960053	0.0455681
CSGALNACT1	26.9292	10	0.00267234	0.0144466
CST3	389.362	13	0	0
CTSH	33.5654	13	0.00140062	0.00780569
CXCR4	47.9932	13	6.56038e-06	4.96786e-05
CYBA	897.269	13	0	0
CYP26A1	58.6868	13	9.01034e-08	7.73875e-07
DCK	46.1561	13	1.34027e-05	9.92197e-05
DCTPP1	134.253	13	0	0
DDX3Y	42.3852	13	5.66433e-05	0.000387518
DEFB1	39.7395	13	0.000152233	0.000977441
DLGAP5	28.7385	12	0.00430778	0.0224321
DLK1	31.6219	13	0.00273225	0.0146905
DPEP3	14.2018	2	0.000824362	0.00483886
DPYD	68.1666	11	2.72154e-10	2.93453e-09
DTL	28.709	12	0.00435116	0.0225987
EBNA1BP2	160.775	13	0	0
ECHS1	229.425	13	0	0
EGFL7	87.1133	13	4.96825e-13	6.35936e-12
EIF3A	86.1362	13	7.62279e-13	9.51171e-12
ELANE	126.183	13	0	0
ENG	50.5336	11	5.01772e-07	4.09677e-06
ENO1	42.4742	13	5.47718e-05	0.000376011
ENSMMUG00000000066	441.441	13	0	0
ENSMMUG00000000485	77.5461	11	4.3916e-12	5.24875e-11
ENSMMUG00000003130	45.3894	13	1.80172e-05	0.00013142
ENSMMUG00000004441	38.4695	13	0.000242882	0.00154448
ENSMMUG00000007341	175.061	13	0	0
ENSMMUG00000012140	113.896	13	0	0
ENSMMUG00000013257	157.674	13	0	0
ENSMMUG00000015274	30.6542	11	0.00124972	0.0070239
ENSMMUG00000017270	120.248	11	0	0
ENSMMUG00000019174	69.8029	13	8.72645e-10	9.01733e-09
ENSMMUG00000019371	716.492	13	0	0
ENSMMUG00000038348	829.979	13	0	0
ENSMMUG00000040343	506.105	13	0	0
ENSMMUG00000041076	448.165	13	0	0
ENSMMUG00000042665	68.8428	13	1.31002e-09	1.33286e-08
ENSMMUG00000047001	81.1508	13	6.69875e-12	7.81784e-11
ENSMMUG00000047632	11960.1	13	0	0
ENSMMUG00000049687	35.8609	13	0.000623559	0.00369296
ENSMMUG00000049935	16.7334	6	0.0103147	0.0486089
ENSMMUG00000050195	28.8195	13	0.00694288	0.0340115
ENSMMUG00000050540	27.9096	13	0.00931612	0.0445378
ENSMMUG00000052127	142.074	13	0	0
ENSMMUG00000052293	547.035	13	0	0
ENSMMUG00000054127	64.7498	13	7.32012e-09	6.85053e-08
ENSMMUG00000054358	663.938	13	0	0
ENSMMUG00000055773	70.6779	13	6.0207e-10	6.32014e-09
ENSMMUG00000056183	1221.24	13	0	0
ENSMMUG00000056354	92.6736	13	4.29656e-14	5.72106e-13
ENSMMUG00000056792	23.8312	6	0.000560931	0.00336219
ENSMMUG00000058755	1169.07	13	0	0
ENSMMUG00000060287	1597.05	13	0	0
ENSMMUG00000060751	42.9236	13	4.62099e-05	0.000318335
ENSMMUG00000061125	41.4818	13	7.95647e-05	0.000535106
ENSMMUG00000061959	38.3763	13	0.000251297	0.00158781
ENSMMUG00000062103	34.4574	8	3.35611e-05	0.000236117
ENSMMUG00000062373	20.3031	5	0.00109615	0.00624934
ENSMMUG00000063127	176.651	13	0	0
ENSMMUG00000063237	27.593	13	0.0103085	0.0486089
ENSMMUG00000063637	1352.18	13	0	0
ENSMMUG00000064140	175.148	13	0	0
ENSMMUG00000064692	37.7883	13	0.000311385	0.00193664
ENSMMUG00000065362	86.5973	13	6.22946e-13	7.86553e-12
ENSMMUG00000065373	98.7438	13	2.88658e-15	4.12013e-14
ERBB3	130.836	13	0	0
ERP29	30.1717	13	0.00444852	0.022984
FABP5	343.995	13	0	0
FADS1	29.4364	13	0.00567353	0.0285131
FAM107B	31.0504	13	0.00331482	0.017491
FAM53A	181.784	11	0	0
FECH	29.0433	11	0.00223509	0.0121825
FHL2	159.602	13	0	0
FKBP4	92.5292	11	5.32907e-15	7.55205e-14
FLI1	58.7642	13	8.72889e-08	7.52961e-07
FLNA	22.2923	8	0.00440223	0.0228042
FN1	36.9622	13	0.000420001	0.00257186
FTH1	3757.91	13	0	0
FXYD6	64.9041	12	2.83982e-09	2.77547e-08
FYB1	150.513	13	0	0
GAPDH	178.108	13	0	0
GFI1B	95.0464	13	1.4988e-14	2.0941e-13
GLRB	33.1055	11	0.000505847	0.00305976
GLRX	94.646	13	1.79856e-14	2.47612e-13
GNAQ	61.9283	13	2.3687e-08	2.09799e-07
GNG11	66.9691	13	2.88653e-09	2.80729e-08
GP9	246.781	13	0	0
GPC6	29.0878	13	0.00636069	0.0313921
GPHN	44.3114	13	2.72477e-05	0.000193761
GPX1	29.9834	12	0.0028085	0.0150597
GPX4	261.691	13	0	0
GRID2	42.1091	13	6.28574e-05	0.000428554
GRIK1	31.1117	13	0.00324714	0.0172255
GSTM3	69.9641	13	8.1502e-10	8.46596e-09
GSTO1	41.772	13	7.13557e-05	0.000484828
GSTP1	1021.52	13	0	0
GTSF1	32.861	6	1.11515e-05	8.38051e-05
H1-2	139.069	13	0	0
H1-3	282.035	13	0	0
H1-4	252.312	13	0	0
H1-5	81.9062	13	4.82492e-12	5.73212e-11
H2AC12	58.543	13	9.5571e-08	8.17297e-07
H2AC20	169.407	13	0	0
H2AFZ	108.73	13	0	0
H2BC7	29.3252	13	0.0058846	0.0293343
H3C2	129.108	13	0	0
H4C3	60.495	13	4.28403e-08	3.72785e-07
HBA	73.708	13	1.65535e-10	1.82457e-09
HBE1	72.6856	13	2.5617e-10	2.77727e-09
HBQ1	29.351	13	0.00583493	0.0292336
HBS1L	58.4698	13	9.84797e-08	8.38557e-07
HDAC9	29.5029	13	0.00555076	0.0282377
HEBP1	49.8004	13	3.22593e-06	2.5499e-05
HEMGN	174.26	13	0	0
HGF	38.441	13	0.000245426	0.00155567
HIST1H2AC	123.894	13	0	0
HIST1H2AE	74.5952	13	1.13232e-10	1.26922e-09
HIST1H2AJ	82.2977	13	4.06986e-12	4.92353e-11
HIST1H2BH	49.4567	13	3.69409e-06	2.87414e-05
HIST2H3A	157.192	12	0	0
HMGA1	59.6803	13	5.99227e-08	5.19156e-07
HMGA2	40.048	13	0.000135796	0.000877585
HMGB1	221.212	13	0	0
HMGB2	101.932	13	6.66134e-16	9.57688e-15
HNMT	31.0615	13	0.00330247	0.0174723
HOPX	46.6175	13	1.12093e-05	8.39215e-05
HSBP1	576.343	13	0	0
HSP90AA1	1756.17	13	0	0
HSP90B1	194.391	13	0	0
HSPA8	856.259	13	0	0
HSPD1	312.432	13	0	0
HSPE1	68.6896	13	1.39765e-09	1.41476e-08
IER3	57.4896	13	1.4702e-07	1.22558e-06
IFI16	41.291	13	8.54607e-05	0.000568973
IKZF1	31.7685	13	0.00259949	0.0141298
IKZF2	64.4129	13	8.42626e-09	7.73967e-08
IL1B	82.3232	13	4.025e-12	4.89914e-11
IMMP2L	49.627	13	3.45437e-06	2.70888e-05
INPP4B	40.1658	13	0.000129992	0.000845586
ISG20	34.9047	13	0.000875671	0.00512487
ITM2A	45.8203	13	1.52593e-05	0.000112545
JAZF1	40.8982	13	9.89764e-05	0.000654564
KCNQ5	28.3587	13	0.00806224	0.0389185
KIF20B	36.7893	13	0.000447012	0.00272047
KIFC1	31.6998	12	0.00153924	0.00855418
KIT	43.7047	13	3.43465e-05	0.00024079
KPNA2	28.4041	13	0.00794474	0.0384448
LAIR1	37.9416	13	0.000294486	0.0018373
LARGE1	33.0636	11	0.000513822	0.00309855
LCP1	48.0988	13	6.29501e-06	4.78518e-05
LDHA	138.017	13	0	0
LDLRAD4	151.387	13	0	0
LGALS3BP	58.1942	13	1.10242e-07	9.34705e-07
LIMS1	121.341	13	0	0
LMO2	161.215	13	0	0
LMO4	65.3902	13	5.59967e-09	5.26528e-08
LPCAT2	28.6551	13	0.00732418	0.0357031
LRR1	389.373	13	0	0
LSAMP	80.9485	13	7.31348e-12	8.48535e-11
LSM4	2176.18	13	0	0
LSP1	92.9023	13	3.88578e-14	5.20905e-13
LTBP1	38.1163	13	0.000276326	0.00174041
LYZ	37.4579	13	0.000351066	0.00216983
MAD2L1	74.2167	13	1.33157e-10	1.47588e-09
MAMU-A	91.1723	13	8.33777e-14	1.0883e-12
MAMU-DRA	82.154	13	4.33231e-12	5.20928e-11
MAMU-DRB1	67.7159	13	2.10787e-09	2.09101e-08
MAP4K4	94.0255	12	8.21565e-15	1.15602e-13
MBD5	62.2048	13	2.11218e-08	1.87917e-07
MCM10	33.0795	12	0.000940745	0.00547342
MCM4	27.8412	13	0.00952263	0.0453549
MCTP1	113.327	13	0	0
MCUB	29.633	11	0.00180891	0.00999688
MDGA2	32.5411	13	0.00199593	0.0109089
MDH2	63.3026	13	1.33859e-08	1.2017e-07
MED12L	27.8346	11	0.00343164	0.0180594
MED13L	45.7908	13	1.54343e-05	0.000113414
MEF2C	49.6653	13	3.40259e-06	2.67886e-05
MEIS1	31.2238	13	0.00312651	0.01663
MIF	638.915	13	0	0
MKI67	44.7906	13	2.26787e-05	0.000163024
MMRN1	86.5847	13	6.26388e-13	7.86553e-12
MS4A2	90.1466	13	1.31006e-13	1.6988e-12
MSI2	29.3324	13	0.00587081	0.0293343
MSMO1	41.5915	13	7.63575e-05	0.000515284
MT1M	674.359	13	0	0
MT2A	254.84	13	0	0
MYC	147.745	13	0	0
MYO1F	29.3066	13	0.00592066	0.0294401
NCL	82.4573	13	3.79685e-12	4.64997e-11
ND2	243.981	13	0	0
ND3	62.4413	13	1.91473e-08	1.71119e-07
ND4	93.2711	13	3.29736e-14	4.4808e-13
ND4L	48.3256	13	5.7605e-06	4.3957e-05
NDFIP1	384.257	13	0	0
NET1	32.5634	11	0.000619027	0.00368561
NETO2	49.3528	11	8.1795e-07	6.5968e-06
NFIA	138.403	13	0	0
NLK	41.7164	13	7.28598e-05	0.000493358
NRGN	192.801	13	0	0
NRIP1	133.893	13	0	0
NRP1	123.634	10	0	0
NSUN6	78.1212	13	2.4858e-11	2.83438e-10
NUBPL	26.8333	12	0.0081655	0.0393212
ORC6	94.7814	13	1.68754e-14	2.34131e-13
OXNAD1	198.703	13	0	0
PALMD	17.5857	2	0.000151813	0.000977441
PARD3B	50.0205	11	6.20655e-07	5.02604e-06
PARPBP	30.1786	12	0.00262465	0.0142276
PBX1	137.055	13	0	0
PBX3	29.4375	13	0.00567154	0.0285131
PCLAF	35.8749	13	0.00062046	0.00368561
PCNA	30.887	13	0.00350228	0.0183339
PDCD4	125.576	13	0	0
PDE3A	67.4602	13	2.34762e-09	2.31726e-08
PDE4D	37.9897	13	0.000289368	0.00181106
PDGFRA	172.462	13	0	0
PDLIM1	159.342	13	0	0
PDZD8	30.1033	12	0.00269416	0.014525
PECAM1	56.331	13	2.35647e-07	1.93993e-06
PGK1	127.683	13	0	0
PITPNA	24.1203	7	0.00108516	0.00620451
PITPNC1	33.9374	13	0.00123019	0.00695356
PLAC8	159.149	13	0	0
PLCB1	34.4359	13	0.00103299	0.00595186
PLCB4	58.0243	13	1.18174e-07	9.93467e-07
PLEK	177.246	13	0	0
PLEKHG1	26.4362	12	0.00930692	0.0445378
PLIN3	171.674	13	0	0
PLXDC2	27.6751	12	0.00617018	0.0306041
POLA1	36.867	13	0.000434672	0.00265351
PPA1	110.464	13	0	0
PRDX2	68.1375	13	1.76452e-09	1.76809e-08
PRKCA	41.4179	13	8.14953e-05	0.000545427
PRKD1	43.3113	13	3.98901e-05	0.00027672
PRKDC	29.0645	13	0.00640943	0.0315541
PRTN3	47.615	13	7.60454e-06	5.73666e-05
PSMB8	390.173	13	0	0
PSMB9	64.0725	13	9.71275e-09	8.88023e-08
PTPRJ	37.6266	11	9.04361e-05	0.000600084
PTPRM	29.7374	13	0.00513746	0.0262699
PTTG1	63.9432	13	1.02508e-08	9.2866e-08
PYCARD	43.8805	13	3.21207e-05	0.000226788
QKI	72.0479	13	3.36205e-10	3.59973e-09
RAB27B	163.414	13	0	0
RAD51B	27.4379	12	0.00667973	0.0328034
RAMP1	92.3546	13	4.95159e-14	6.50594e-13
RAN	134.172	13	0	0
RANBP1	914.619	13	0	0
RANBP17	28.446	13	0.00783772	0.0380196
RAP1B	355.629	13	0	0
RASGRP3	46.5966	13	1.13004e-05	8.42856e-05
RBPMS	138.306	13	0	0
RETN	40.1441	13	0.000131044	0.000849645
RFC4	72.9514	13	2.28705e-10	2.49314e-09
RGS10	66.1422	13	4.08554e-09	3.89697e-08
RGS18	102.861	13	4.44089e-16	6.43119e-15
RGS6	51.7176	13	1.50839e-06	1.2116e-05
RNASE6	123.155	13	0	0
RNASEH2A	81.4767	13	5.81502e-12	6.82662e-11
RPL37A	581.515	13	0	0
RPS4Y1	215.417	13	0	0
RPS4Y2	173.017	13	0	0
RRM1	64.582	13	7.85175e-09	7.27938e-08
RRM2	90.6228	12	3.74145e-14	5.04969e-13
RSU1	66.6273	13	3.33271e-09	3.20975e-08
RTN1	37.2948	13	0.000372424	0.00229469
RUNX1	76.1688	13	5.76337e-11	6.49689e-10
RWDD4	789.187	12	0	0
S100A10	141.824	13	0	0
S100A4	371.708	13	0	0
S100A6	137.094	13	0	0
SEMA3A	81.829	13	4.98956e-12	5.89244e-11
SERPINB1	50.9043	13	2.08419e-06	1.66066e-05
SH3D19	43.1646	9	2.01074e-06	1.60859e-05
SLC14A1	105.093	11	0	0
SLC1A2	10.5503	2	0.00511709	0.0262334
SLC20A1	32.5876	13	0.00196434	0.0107659
SLC24A3	55.5557	12	1.43864e-07	1.20433e-06
SLC25A43	161.056	13	0	0
SLC35F3	35.6352	13	0.000675797	0.00397858
SLC43A3	31.3362	13	0.00301001	0.0160534
SLC44A1	28.5716	13	0.0075253	0.0365936
SMC2	40.8703	13	0.000100014	0.000659228
SMIM1	64.0357	13	9.86297e-09	8.97621e-08
SMYD3	49.0088	13	4.40609e-06	3.40143e-05
SNRPD1	197.185	13	0	0
SOD1	427.519	13	0	0
SOD2	195.314	13	0	0
SOS1	66.9965	12	1.16292e-09	1.18929e-08
SOX4	45.0259	13	2.072e-05	0.000150031
SPATA5	29.4347	13	0.00567674	0.0285131
SRGN	45.6648	13	1.62031e-05	0.000118623
ST6GALNAC3	83.2411	13	2.69917e-12	3.32619e-11
ST8SIA4	66.8326	13	3.05711e-09	2.95868e-08
STK11	103.017	6	0	0
STMN1	40.4228	13	0.000118155	0.000771114
TACC3	27.8379	13	0.00953275	0.0453549
TAGLN2	32.6256	13	0.00193879	0.0106553
TBC1D5	44.856	13	2.21168e-05	0.000159563
TCF4	29.4782	13	0.00559598	0.0283225
TFRC	26.3054	12	0.00971482	0.0460005
TGFB1I1	55.7832	13	2.94311e-07	2.41286e-06
TGFBI	100.943	11	1.11022e-16	1.61962e-15
THBS4	71.9416	13	3.51776e-10	3.73221e-09
THRB	126.47	13	0	0
THSD4	65.8808	11	7.35607e-10	7.68128e-09
TIMP3	29.5802	13	0.00541105	0.0275977
TMEM108	39.7445	11	3.95587e-05	0.000275384
TMEM131L	40.6985	13	0.00010663	0.000700507
TMEM14B	258.285	13	0	0
TMSB10	140.479	13	0	0
TMSB4X	346.491	13	0	0
TOX	40.6138	13	0.000110049	0.000720582
TPM4	175.018	13	0	0
TPX2	62.4063	12	8.19213e-09	7.55962e-08
TST	136.211	13	0	0
TTC28	43.1672	13	4.21332e-05	0.000291262
TUBA1A	66.084	13	4.18663e-09	3.97429e-08
TULP3	26.4334	6	0.000184827	0.00118289
TXN	287.053	13	0	0
TYMS	451.457	13	0	0
TYROBP	63.8224	13	1.07804e-08	9.72193e-08
U1.118	117.223	13	0	0
U2.124	205.967	12	0	0
U3.109	21.6717	6	0.00138836	0.00775916
UBAC1	69.0049	11	1.88762e-10	2.06909e-09
UBE2T	54.1037	13	5.80077e-07	4.71669e-06
UNG	46.3928	13	1.22292e-05	9.08716e-05
UROD	49.2956	13	3.93603e-06	3.05043e-05
VCAN	79.4073	13	1.42598e-11	1.63535e-10
VCL	83.9672	13	1.96687e-12	2.43892e-11
VIM	711.973	13	0	0
WNT5B	43.3387	13	3.94762e-05	0.000275384
XRCC2	44.1148	13	2.93735e-05	0.000208132
ZCCHC7	36.1919	13	0.00055397	0.00333053
ZDHHC3	107.376	12	0	0
ZEB2	71.1826	13	4.85871e-10	5.12749e-09
ZFP36	34.1296	13	0.00115017	0.00651983
ZFP36L1	38.7933	13	0.000215707	0.00137609

### Sheet: Lineage 2 - GranulP
	waldStat_Lineage 2 - GranulP	df_Lineage 2 - GranulP	pvalue_Lineage 2 - GranulP	padj_Lineage 2 - GranulP
ADORA2B	279.035	5	0	0
AIFM1	11.3214	3	0.000134257	0.0444391
ARHGAP26	9.13365	3	1.44307e-12	1.43297e-09
ATF3	14.0656	3	0.00101092	0.0430437
CELA2B	10.24	4	3.64768e-08	1.81107e-05
DPYD	8.74734	3	9.97495e-10	6.60342e-07
EAF2	8.86457	3	0.000117479	0.0444391
LYZ	9.77764	2	0.000394922	0.0480393
MS4A7	12.8737	5	0.000222094	0.00301137
NCAM1	10.2678	4	0.00281716	0.0496217
PLBD1	12.7387	4	0.0049142	0.0497596

### Sheet: Lineage 3 - MyeloP
	waldStat_Lineage 3 - MyeloP	df_Lineage 3 - MyeloP	pvalue_Lineage 3 - MyeloP	padj_Lineage 3 - MyeloP
ACP3	14.7695	4	0.00520401	0.0251316
ACTB	69.4332	12	4.08823e-10	5.95198e-09
ACTG1	108.535	12	0	0
ADAM22	49.1593	11	8.85971e-07	9.04239e-06
ADORA2B	712.546	5	0	0
AFF1	23.9388	10	0.00776441	0.0358631
AFF3	57.4789	11	2.71545e-08	3.25853e-07
AIF1	68.2087	12	6.9184e-10	9.9264e-09
AIM2	29.3011	10	0.00111354	0.00639075
AKT3	27.1353	11	0.00438377	0.0218087
ALCAM	47.6959	12	3.53047e-06	3.22135e-05
ALOX15	60.9103	12	1.53973e-08	1.94182e-07
ALOX5AP	27.403	12	0.00675793	0.031484
ANGPT2	40.468	11	2.9746e-05	0.000225659
ANKRD44	45.6848	11	3.67539e-06	3.32296e-05
ANTXR2	28.1182	13	0.0087124	0.0388526
ANXA1	118.886	12	0	0
ANXA3	34.9681	11	0.000250823	0.00160203
ANXA4	208.298	13	0	0
AP4E1	37.4841	11	9.55697e-05	0.000663958
APOBEC3B	92.7776	12	1.43219e-14	2.98498e-13
APOD	52.84	11	1.91953e-07	2.11148e-06
ARHGAP24	27.5641	11	0.00377356	0.0190603
ARHGAP25	99.0569	12	8.88178e-16	1.95399e-14
ARHGAP6	49.7514	12	1.54483e-06	1.4994e-05
ARHGEF3	36.1983	12	0.000301048	0.00188036
ARHGEF40	25.2294	11	0.00843703	0.0378788
ARID1B	33.7443	9	9.90228e-05	0.000685503
ARID5B	27.6399	12	0.00624339	0.0295034
ATAD2	32.9421	12	0.000988344	0.00577263
ATF3	59.9806	11	9.34942e-09	1.22595e-07
ATP5IF1	38.8986	12	0.00010936	0.000751847
ATP5MC1	26.8751	12	0.00805358	0.0365797
ATP5MC3	53.5787	12	3.24905e-07	3.47737e-06
ATP6	52.4253	13	1.13735e-06	1.14895e-05
ATP8B4	23.6452	8	0.00262754	0.0138365
AUTS2	24.3674	10	0.00668258	0.0312064
BACH2	79.1715	12	5.93714e-12	1.00475e-10
BANK1	32.5354	12	0.00114341	0.00653232
BCAT1	27.7549	12	0.00600728	0.0284556
BCL11A	60.385	12	1.92034e-08	2.34709e-07
BCL2	48.4051	10	5.234e-07	5.45438e-06
BHLHE40	39.3067	9	1.01421e-05	8.43754e-05
BLK	36.6393	10	6.53269e-05	0.000470354
BLVRA	25.2162	11	0.00847489	0.0378788
BMT2	1190.04	11	0	0
BNIP3	46.9932	13	9.68766e-06	8.09349e-05
BRCA1	44.5813	13	2.4573e-05	0.000191553
BRIP1	35.3729	12	0.000408362	0.00251105
BST2	464	13	0	0
BTLA	29.3145	5	2.01151e-05	0.000159951
BUB1	31.1326	12	0.0018803	0.0102
C18H18orf32	3807.05	12	0	0
CACNA1B	13.1743	4	0.0104548	0.0457975
CALR	706.911	12	0	0
CAPG	36.9459	12	0.000227965	0.00147026
CASP1	31.3938	13	0.00295197	0.0153008
CASP3	34.7562	13	0.000922806	0.00542183
CCDC50	56.517	11	4.08297e-08	4.81207e-07
CCL4L1	24.3025	11	0.0115164	0.049481
CCNA2	79.4714	12	5.20528e-12	8.88488e-11
CD44	99.4555	13	2.10942e-15	4.53985e-14
CD52	49.9773	12	1.40998e-06	1.39588e-05
CD63	109.735	12	0	0
CD7	131.128	11	0	0
CD72	26.4766	11	0.00550891	0.0264107
CD74	52.8756	12	4.33462e-07	4.5896e-06
CD9	45.019	12	1.02279e-05	8.47329e-05
CDH10	76.6537	9	7.44516e-13	1.34013e-11
CDH2	25.7192	4	3.60487e-05	0.000267328
CDK1	26.3137	12	0.00968826	0.0428187
CDK6	41.304	9	4.40325e-06	3.90961e-05
CHCHD2	117.974	12	0	0
CKS1B	45.7365	12	7.70207e-06	6.51714e-05
CKS2	111.761	12	0	0
CLNK	137.207	13	0	0
CLU	30.8265	9	0.00031702	0.00196771
COX1	42.6965	13	5.03578e-05	0.000365233
COX2	136.472	13	0	0
COX3	85.3743	13	1.06393e-12	1.89782e-11
CPED1	61.7786	11	4.32549e-09	5.82617e-08
CPVL	49.8737	12	1.47029e-06	1.44118e-05
CRACD	31.1496	11	0.00104287	0.00607309
CST3	253.343	13	0	0
CST7	25.6086	7	0.000591516	0.00355988
CTNNA2	31.3854	10	0.000506618	0.003077
CTSC	136.958	13	0	0
CTSH	63.0732	13	1.47265e-08	1.87817e-07
CTSL	24.5351	9	0.00353082	0.0179257
CXCL3	26.7662	11	0.00498387	0.0243656
CXCR4	31.4644	12	0.00167285	0.00921807
CYBA	1285.02	12	0	0
CYP11A1	41.0063	10	1.12551e-05	9.24691e-05
CYP7B1	45.2967	9	8.13072e-07	8.34136e-06
CYSLTR1	52.0799	13	1.30551e-06	1.31214e-05
DCK	27.8343	12	0.00584927	0.0279073
DDX3Y	51.9118	13	1.39608e-06	1.38906e-05
DEFB1	33.7531	7	1.91567e-05	0.000154188
DIAPH3	25.1226	9	0.00283848	0.014829
DLK1	70.7947	12	2.27374e-10	3.38496e-09
DMXL2	45.3246	11	4.25404e-06	3.81131e-05
DNAJC9	44.0636	13	2.99532e-05	0.000226364
DOCK8	26.8799	12	0.00804058	0.0365797
DPP10	24.2819	10	0.00688639	0.0319322
DPP4	35.02	8	2.65146e-05	0.000204276
DPP6	66.9857	11	4.55176e-10	6.57846e-09
DPYD	140.282	9	0	0
EAF2	56.1088	11	4.85294e-08	5.68569e-07
ECHS1	39.8585	13	0.000145672	0.000984407
EGFL7	63.9584	9	2.29932e-10	3.3975e-09
EIF3A	73.0497	12	8.57289e-11	1.34717e-09
ELANE	200.08	11	0	0
ENO1	124.467	12	0	0
ENSMMUG00000000066	746.407	10	0	0
ENSMMUG00000003130	28.6104	12	0.00449967	0.0223292
ENSMMUG00000004441	27.492	12	0.00655995	0.0307789
ENSMMUG00000004633	32.0009	12	0.00138333	0.00771548
ENSMMUG00000007341	312.411	12	0	0
ENSMMUG00000008587	78.9079	13	1.76972e-11	2.92003e-10
ENSMMUG00000012140	46.5067	12	5.67349e-06	4.92627e-05
ENSMMUG00000013257	110.24	11	0	0
ENSMMUG00000017270	117.432	10	0	0
ENSMMUG00000019174	63.9975	12	4.17503e-09	5.66202e-08
ENSMMUG00000019371	588.651	13	0	0
ENSMMUG00000038348	215.034	12	0	0
ENSMMUG00000040343	261.121	12	0	0
ENSMMUG00000041076	227.737	13	0	0
ENSMMUG00000042665	29.3778	12	0.0034614	0.0176639
ENSMMUG00000047001	75.6214	12	2.80299e-11	4.54912e-10
ENSMMUG00000047632	8292.82	13	0	0
ENSMMUG00000049519	31.4986	12	0.00165275	0.00914089
ENSMMUG00000049687	39.4537	12	8.85668e-05	0.000621852
ENSMMUG00000049935	28.2969	7	0.000194247	0.00127354
ENSMMUG00000049951	34.6119	11	0.000287082	0.0017988
ENSMMUG00000050195	44.4471	13	2.58685e-05	0.000200077
ENSMMUG00000050540	21.4835	8	0.00596812	0.0283378
ENSMMUG00000050845	31.4591	12	0.00167601	0.00921807
ENSMMUG00000051392	108.149	12	0	0
ENSMMUG00000052127	36.5243	12	0.000266724	0.00169812
ENSMMUG00000052293	813.254	13	0	0
ENSMMUG00000052424	29.985	11	0.0015932	0.00883625
ENSMMUG00000053539	63.2427	12	5.75023e-09	7.64125e-08
ENSMMUG00000054358	102.048	12	2.22045e-16	5.05343e-15
ENSMMUG00000055114	31.2414	9	0.00026908	0.00170762
ENSMMUG00000055773	36.1807	13	0.00055621	0.00335761
ENSMMUG00000055885	78.5587	8	9.52571e-14	1.90514e-12
ENSMMUG00000056028	26.0142	12	0.0106844	0.0465971
ENSMMUG00000056183	866.881	12	0	0
ENSMMUG00000056354	90.1091	12	4.70735e-14	9.60881e-13
ENSMMUG00000058532	37.5604	12	0.000181145	0.00120763
ENSMMUG00000058755	276.151	12	0	0
ENSMMUG00000060287	652.517	13	0	0
ENSMMUG00000061959	77.9833	11	3.61711e-12	6.28234e-11
ENSMMUG00000062373	21.9136	6	0.0012553	0.0070555
ENSMMUG00000062716	35.2565	12	0.000426218	0.00260467
ENSMMUG00000062943	47.1913	9	3.61543e-07	3.84868e-06
ENSMMUG00000063127	108.648	12	0	0
ENSMMUG00000063635	39.225	10	2.31857e-05	0.000182899
ENSMMUG00000063637	622.302	12	0	0
ENSMMUG00000064092	47.019	12	4.62645e-06	4.08945e-05
ENSMMUG00000064140	46.0967	13	1.37139e-05	0.000112204
ENSMMUG00000064692	130.2	12	0	0
ENSMMUG00000065174	35.9962	11	0.000169484	0.00113756
ENSMMUG00000065362	44.6589	13	2.38539e-05	0.000186682
ERP29	26.4027	12	0.00940974	0.0416807
ETV6	33.4942	10	0.000224889	0.00145517
FABP5	104.222	13	2.22045e-16	5.05343e-15
FAM53A	103.654	10	0	0
FCHSD2	52.4782	11	2.23308e-07	2.4294e-06
FHL2	119.553	13	0	0
FN1	68.0178	12	7.50874e-10	1.06959e-08
FOS	39.1493	13	0.000189259	0.00124496
FOXO1	29.2006	12	0.00367846	0.0186275
FTH1	1372.95	12	0	0
FXYD6	68.9943	11	1.89637e-10	2.84456e-09
GAB2	72.4843	12	1.09527e-10	1.69424e-09
GAPDH	74.1322	12	5.3588e-11	8.5568e-10
GFI1B	47.2133	12	4.28136e-06	3.81851e-05
GNAQ	37.3835	11	9.93633e-05	0.000685503
GNG11	41.0523	12	4.80253e-05	0.000350886
GOLGA1	126.133	13	0	0
GP9	59.3283	13	6.92513e-08	7.97195e-07
GPX1	62.7388	12	7.11757e-09	9.39519e-08
GPX4	52.9993	13	9.03944e-07	9.17851e-06
GRAMD1B	61.9897	11	3.95026e-09	5.39415e-08
GRID2	36.3213	7	6.3041e-06	5.42701e-05
GRIK1	25.1457	10	0.00507614	0.024574
GSN	40.0687	12	7.00447e-05	0.000502494
GSTM3	46.9513	12	4.75303e-06	4.18266e-05
GSTO1	33.8954	13	0.00124839	0.0070555
GSTP1	378.319	12	0	0
H1-2	148.127	12	0	0
H1-3	183.455	12	0	0
H1-4	175.588	12	0	0
H1-5	82.5088	12	1.36824e-12	2.41885e-11
H2AC12	43.3903	12	1.93893e-05	0.000155428
H2AC20	152.558	12	0	0
H2BC7	47.6166	12	3.64417e-06	3.30984e-05
H3C2	66.1647	12	1.65935e-09	2.31374e-08
H4C3	65.911	12	1.8491e-09	2.56029e-08
HBA	89.5684	12	5.9841e-14	1.20903e-12
HBE1	113.68	12	0	0
HBS1L	40.5094	13	0.000114411	0.000783852
HCST	85.385	12	3.83804e-13	7.16917e-12
HDAC9	130.44	12	0	0
HEBP1	39.3226	12	9.30971e-05	0.000649057
HEMGN	46.6682	11	2.46264e-06	2.31181e-05
HGF	36.3203	10	7.41446e-05	0.000526187
HIST1H2AC	81.3154	12	2.3147e-12	4.05585e-11
HIST1H2AE	37.1471	12	0.000211463	0.00138184
HIST1H2AJ	71.7255	12	1.52098e-10	2.29889e-09
HIST2H3A	90.5724	12	3.83027e-14	7.89993e-13
HMGB1	31.2494	12	0.00180461	0.00984334
HNMT	100.977	13	1.11022e-15	2.41565e-14
HS3ST1	27.1795	10	0.00243933	0.0129487
HSBP1	63.2584	12	5.71189e-09	7.64125e-08
HSP90AA1	717.874	12	0	0
HSP90B1	131.048	12	0	0
HSPA5	42.8643	13	4.72582e-05	0.00034656
HSPA8	223.937	12	0	0
HSPD1	99.1366	12	7.77156e-16	1.72895e-14
HSPE1	30.1289	12	0.00267033	0.0140246
ID2	28.4438	13	0.0078434	0.0359489
IER3	36.5075	11	0.000139294	0.000944527
IFI16	25.9392	12	0.0109485	0.0474353
IGHM	31.198	12	0.00183757	0.0099956
IKZF1	49.1918	12	1.93618e-06	1.87006e-05
IKZF2	58.2661	11	1.94308e-08	2.3603e-07
IL1B	62.5201	13	1.85315e-08	2.27903e-07
IRF8	12.9443	3	0.00475854	0.0233794
ISG15	32.3869	9	0.000170674	0.00114167
ITGA4	53.0321	11	1.77126e-07	1.9814e-06
ITGA6	25.8731	11	0.00677804	0.0315036
ITGB2	29.9329	12	0.00285808	0.0148921
ITPR2	26.4007	9	0.00175614	0.00960542
JAML	135.9	13	0	0
JAZF1	30.0469	12	0.00274738	0.014391
JCHAIN	46.1254	11	3.07245e-06	2.85608e-05
JUN	41.0648	13	9.30072e-05	0.000649057
KCNQ5	30.708	10	0.000655518	0.00392123
KIF15	25.2191	11	0.00846659	0.0378788
KIFC1	28.2885	12	0.00501862	0.024475
KITLG	16.204	5	0.00628511	0.0296298
KLHL13	32.3241	10	0.000353548	0.00218076
LAG3	47.2482	13	8.77293e-06	7.36034e-05
LAIR1	30.892	12	0.00204608	0.0110388
LARGE1	130.675	11	0	0
LAT2	56.3658	12	1.02854e-07	1.17041e-06
LDHA	44.7987	12	1.11564e-05	9.20403e-05
LDLRAD4	133.798	11	0	0
LILRA3	29.9996	10	0.000856763	0.00507901
LIMCH1	35.3657	13	0.000743762	0.00442237
LPCAT2	26.9033	11	0.00475232	0.0233794
LRBA	47.7585	10	6.86966e-07	7.08434e-06
LRR1	242.31	13	0	0
LSAMP	26.3335	10	0.00331665	0.0170129
LSM4	1839.54	13	0	0
LSP1	37.07	12	0.000217639	0.00141752
LYZ	238.745	12	0	0
MAML2	60.8347	12	1.58945e-08	1.99184e-07
MAML3	58.5306	11	1.73608e-08	2.1484e-07
MAMU-A	206.757	13	0	0
MAMU-DRA	26.4096	12	0.00938829	0.041679
MAMU-DRB1	183.878	12	0	0
MAP3K1	52.8137	9	3.17053e-08	3.75907e-07
MAP4K4	83.3244	11	3.34732e-13	6.31209e-12
MCM10	39.207	13	0.000185283	0.00122696
MCM3	31.8916	13	0.00249278	0.0131971
MCTP1	38.4265	9	1.46131e-05	0.000118097
MDGA2	27.5861	10	0.00210205	0.0112817
MDH2	38.6569	12	0.000119844	0.000818248
MECOM	40.3355	11	3.13428e-05	0.000235965
MED12L	22.6216	8	0.00388564	0.0195765
MED13L	70.0937	11	1.17259e-10	1.79978e-09
MEF2A	41.6065	12	3.87822e-05	0.000286525
MEF2C	71.8689	12	1.42956e-10	2.17733e-09
MIF	482.699	12	0	0
MRPL33	132.185	12	0	0
MSI2	23.1018	8	0.00323597	0.0166421
MSRB3	54.9101	12	1.87836e-07	2.07774e-06
MT1M	294.499	12	0	0
MT1X	24.5151	11	0.0107279	0.0466842
MT2A	78.0733	13	2.53776e-11	4.1527e-10
MX1	124.472	13	0	0
MYB	37.8696	10	3.99874e-05	0.000294331
MYC	47.8114	12	3.37097e-06	3.10442e-05
MYRIP	30.1128	13	0.00453653	0.0224558
MZB1	67.6066	12	8.95618e-10	1.26666e-08
NCALD	32.9492	13	0.00173418	0.00951159
NCAPG	32.6979	12	0.00107881	0.00620942
NCL	32.532	12	0.0011448	0.00653232
ND2	57.7692	13	1.31162e-07	1.47558e-06
ND3	75.2621	13	8.50716e-11	1.34717e-09
ND4L	29.7759	13	0.00507252	0.024574
NDFIP1	102.726	13	4.44089e-16	9.99201e-15
NEDD9	27.2218	11	0.00425348	0.0212674
NEGR1	48.3148	12	2.75502e-06	2.57309e-05
NETO2	126.818	10	0	0
NFIA	54.7339	12	2.01997e-07	2.20969e-06
NR6A1	22.9116	10	0.0110777	0.0478904
NRGN	36.217	13	0.000549031	0.00332441
NRIP1	83.9564	12	7.222e-13	1.31189e-11
NRP1	36.6669	6	2.04476e-06	1.94645e-05
NSUN6	59.4784	11	1.15878e-08	1.48987e-07
NUSAP1	29.3882	11	0.00197538	0.0106865
OPCML	38.5692	5	2.89941e-07	3.12002e-06
ORC6	34.0285	13	0.00119163	0.00677994
OXNAD1	187.407	12	0	0
PACS1	24.3014	11	0.0115206	0.049481
PAG1	52.076	10	1.10475e-07	1.24995e-06
PARD3B	30.2126	11	0.0014672	0.00816028
PBX1	24.5049	11	0.0107645	0.0467406
PCLAF	32.7094	12	0.00107439	0.00620942
PDCD4	27.498	13	0.0106252	0.0464412
PDE3A	20.6776	8	0.00805491	0.0365797
PDE3B	30.6363	11	0.00125787	0.0070555
PDE4D	36.1239	10	8.01474e-05	0.00056474
PDGFRA	180.703	12	0	0
PDLIM1	133.208	13	0	0
PGAP1	24.8325	10	0.00567221	0.0271279
PGK1	35.9518	12	0.000329821	0.00204077
PLAC8	78.434	12	8.20277e-12	1.3764e-10
PLCB4	33.6173	11	0.000417644	0.00256017
PLEKHG1	26.5052	11	0.00545481	0.0262148
PLIN3	46.0259	13	1.40947e-05	0.000114846
PLP2	37.0374	12	0.000220312	0.00143022
PLXDC2	85.2036	12	4.1589e-13	7.62464e-12
PMP22	31.3078	13	0.00303903	0.0157109
PNP	60.7649	12	1.63688e-08	2.03838e-07
POLQ	25.1098	11	0.00878507	0.0390886
PPA1	28.8703	12	0.00411841	0.0206966
PPIB	43.3586	12	1.96306e-05	0.000156728
PPM1L	35.163	11	0.000232913	0.00149245
PPP1R9A	55.798	11	5.53421e-08	6.44573e-07
PRDX2	67.1856	13	2.63526e-09	3.62348e-08
PRKCA	26.0836	11	0.00630659	0.0296604
PRKCE	29.2142	11	0.0021025	0.0112817
PRKD1	63.8188	9	2.44734e-10	3.58944e-09
PRTN3	48.5932	12	2.4636e-06	2.31181e-05
PSAP	27.6717	13	0.010053	0.0442333
PSMB8	87.3692	12	1.59206e-13	3.06046e-12
PSMB9	28.5043	12	0.00466482	0.0230333
PTEN	32.3123	11	0.000679493	0.0040524
PTGER4	32.9319	10	0.000279656	0.00176343
PTPRS	38.2912	10	3.37667e-05	0.00025325
PYCARD	87.8237	12	1.30118e-13	2.52582e-12
QKI	44.7296	11	5.41323e-06	4.72167e-05
RAB27B	39.7317	12	7.96669e-05	0.000563359
RABGAP1L	25.6318	10	0.00426821	0.0212873
RAD51B	53.3045	10	6.53655e-08	7.56864e-07
RAMP1	44.227	13	2.81408e-05	0.00021513
RAN	28.7932	12	0.00422823	0.0211947
RANBP1	590.427	12	0	0
RANBP17	31.4542	11	0.000932626	0.00546331
RAP1B	40.9686	12	4.95976e-05	0.000361041
RBMS3	47.2027	11	1.97945e-06	1.90258e-05
RBPMS	185.742	11	0	0
RDM1	33.9114	13	0.00124142	0.00704299
RETN	140.736	12	0	0
RETREG1	25.5521	8	0.00125257	0.0070555
RFC4	52.0188	13	1.33772e-06	1.33772e-05
RFLNB	20.079	8	0.0100411	0.0442333
RGS10	198.27	13	0	0
RGS16	45.1962	10	2.00448e-06	1.91733e-05
RGS7	19.4014	2	6.12417e-05	0.00044255
RNF130	45.8103	12	7.48009e-06	6.35647e-05
RNF220	32.6131	8	7.22984e-05	0.000514931
ROBO1	31.21	13	0.0031412	0.0161968
RPL37A	85.3346	12	3.92464e-13	7.26241e-12
RPS4Y1	207.731	13	0	0
RPS4Y2	207.824	13	0	0
RUBCNL	24.5722	9	0.00348265	0.0177266
RUNX1	67.6533	9	4.38466e-11	7.05823e-10
RUNX2	127.872	12	0	0
RWDD4	306.119	12	0	0
S100A10	61.0046	12	1.47977e-08	1.87817e-07
S100A4	48.0288	12	3.08983e-06	2.85881e-05
S100A6	66.3931	12	1.50518e-09	2.11366e-08
SATB1	72.9982	12	8.76624e-11	1.36671e-09
SCN9A	40.3712	13	0.000120442	0.000819504
SEL1L3	45.9929	10	1.43849e-06	1.41702e-05
SELL	52.7261	12	4.60828e-07	4.8534e-06
SEMA3A	44.3857	8	4.81029e-07	5.03935e-06
SERPINB1	155.84	12	0	0
SETBP1	46.8932	12	4.86431e-06	4.26165e-05
SH3BP5	42.4426	12	2.80505e-05	0.00021513
SLAMF9	24.5864	7	0.000898107	0.00530822
SLC24A3	27.145	7	0.000313832	0.00195405
SLC25A43	30.6887	12	0.00219709	0.0117257
SLC2A13	23.1636	10	0.0101586	0.0445987
SLC2A3	46.0008	12	6.9361e-06	5.9196e-05
SLC2A5	28.6863	11	0.00253861	0.0134039
SLC35F3	26.2501	11	0.00595601	0.0283378
SLC43A3	44.1051	13	2.94825e-05	0.00022452
SLC9A9	35.1695	12	0.000440062	0.00268099
SMC4	26.8331	12	0.00816614	0.036999
SMYD3	41.7116	10	8.43842e-06	7.10982e-05
SNRPD1	36.3995	12	0.000279393	0.00176343
SNX29	42.2987	11	1.43781e-05	0.000116675
SOD1	106.096	13	1.11022e-16	2.58617e-15
SOX4	52.1121	12	5.92237e-07	6.13942e-06
SPECC1	26.9566	12	0.00783925	0.0359489
SRGN	55.0144	12	1.79916e-07	2.00131e-06
ST6GALNAC3	129.205	9	0	0
ST8SIA4	41.91	12	3.44867e-05	0.000257674
STK11	43.6982	6	8.48392e-08	9.70993e-07
STMN1	32.7049	12	0.00107611	0.00620942
STON2	44.2156	11	6.66209e-06	5.71036e-05
SUCNR1	33.1402	12	0.000920442	0.00542183
SULF2	37.7377	7	3.39874e-06	3.11551e-05
SYNGR1	85.8314	11	1.08802e-13	2.15428e-12
SYP	33.5402	7	2.09948e-05	0.000166279
TAGLN2	37.5265	12	0.000183459	0.00121895
TBC1D5	85.5405	11	1.24012e-13	2.43112e-12
TCEA3	10.5751	2	0.0050541	0.024574
TCERG1L	25.3537	8	0.00135382	0.00757219
TCF4	78.0871	12	9.54814e-12	1.58868e-10
TET2	25.4722	11	0.00777035	0.0358631
TEX14	26.7421	12	0.00841527	0.0378687
THBS4	25.2953	11	0.00825105	0.0372143
THRB	126.35	11	0	0
THSD4	45.8448	10	1.53012e-06	1.49243e-05
THY1	28.3121	13	0.00818462	0.036999
TMEM131L	28.325	12	0.00495714	0.0242949
TMEM14B	59.8852	12	2.36873e-08	2.85981e-07
TMSB10	25.8583	12	0.0112402	0.048487
TMSB4X	95.9131	12	3.55271e-15	7.56384e-14
TNFSF13B	16.0561	4	0.00294482	0.0153008
TOX	41.0545	11	2.35856e-05	0.000185316
TPM4	141.497	12	0	0
TPST1	57.1197	11	3.16265e-08	3.75907e-07
TPX2	29.4592	12	0.00336584	0.0172206
TST	43.6241	13	3.5416e-05	0.000263623
TTC28	20.7618	8	0.00780784	0.0359489
TTC39C	106.685	11	0	0
TUBA4A	63.6584	13	1.15426e-08	1.48987e-07
TUBB	27.476	12	0.00659522	0.0308713
TXN	30.3942	12	0.00243497	0.0129487
TYMS	378.099	12	0	0
TYROBP	47.2532	12	4.21373e-06	3.79236e-05
U1.118	308.237	11	0	0
U2.124	231.503	11	0	0
UBE2T	28.13	12	0.00529473	0.0255075
UGCG	83.7048	11	2.8233e-13	5.37512e-12
UNG	39.7559	13	0.000151308	0.00101901
UST	46.4961	12	5.69756e-06	4.92627e-05
UVRAG	42.7234	12	2.51483e-05	0.000195269
VAV3	35.1959	11	0.00023002	0.0014787
VCAN	46.8096	11	2.32448e-06	2.20214e-05
VIM	250.27	12	0	0
VMO1	77.5185	11	4.44578e-12	7.65447e-11
VPREB1	36.3566	12	0.000283873	0.00178434
WDPCP	59.8566	11	9.85874e-09	1.28423e-07
WWOX	35.7213	11	0.000188268	0.00124257
XYLT1	27.4659	10	0.00219678	0.0117257
ZDHHC3	95.6472	12	3.9968e-15	8.4188e-14
ZEB2	32.417	11	0.000653603	0.00392123
ZFP36L1	55.8935	13	2.8144e-07	3.04509e-06
ZGRF1	32.7843	12	0.00104592	0.00607309
ZNF704	36.3903	10	7.2116e-05	0.000514931
ZNRF2	25.4127	11	0.00792894	0.036257

### Sheet: Lineage 4 - CLP
	waldStat_Lineage 4 - CLP	df_Lineage 4 - CLP	pvalue_Lineage 4 - CLP	padj_Lineage 4 - CLP
ADORA2B	417.26	5	0	0
AIFM1	29.0619	5	2.25484e-05	0.00203961
AP4E1	24.6715	6	0.000392736	0.0229866
ATF3	140.92	6	0	0
BCAT1	10.1357	3	7.07928e-09	9.39185e-07
BMT2	282.224	4	0	0
C2CD6	24.0741	4	7.71904e-05	0.00590803
CDH2	22.9325	4	0.000130619	0.00928326
CSF1	11.132	4	4.44894e-05	0.00354136
DPYD	66.5792	5	5.26912e-13	9.53231e-11
EAF2	15.0378	6	1.06946e-08	1.33014e-06
FAM53A	98.3687	6	0	0
FBXL7	23.747	6	0.000581271	0.0321314
FXYD6	57.0415	5	4.9584e-11	7.59017e-09
GTSF1	23.7962	5	0.000237595	0.0157604
HEBP1	18.7668	4	0.000873352	0.0445633
LSM4	35.0886	3	1.16684e-07	1.36589e-05
MT1X	37.4423	6	1.44365e-06	0.000159604
MX1	27.7334	4	1.4125e-05	0.00133851
NETO2	95.0972	6	0	0
NRP1	12.9437	6	0.000311622	0.019379
OPCML	28.9269	4	8.08946e-06	0.000847264
PLBD1	25.5752	6	0.000267078	0.0171447
PTGER4	27.8042	6	0.000102285	0.00753877
SEMA3A	28.1059	4	1.18712e-05	0.00118118
SLC25A42	14.4217	6	4.41821e-05	0.00354136
STK11	20.9875	5	0.000814483	0.0426532
TST	52.5676	5	4.12607e-10	5.86491e-08
U1.118	118.323	4	0	0
U2.124	83.864	4	0	0
UGCG	14.1528	6	4.23376e-05	0.00354136
USP13	17.6682	6	1.93623e-13	3.8531e-11
VMO1	24.3748	5	0.000183907	0.0126198
VPREB1	22.5191	6	0.000974622	0.0484875
ZBTB16	7.82824	3	1.11022e-16	2.45483e-14
ZDHHC3	60.693	5	8.73979e-12	1.44935e-09
